# PRSS56 acts as an intrinsic retinal signal driving postnatal ocular axial growth and myopia susceptibility

**DOI:** 10.64898/2026.01.11.697334

**Authors:** Kiran Gangappa, Durairaj Duraikannu, Jayshree Advani, Cassandre Labelle-Dumais, Emre Berk Uludag, Nivedita Singh, Swanand Koli, Chen Jiang, Yien-Ming Kuo, Yoshihiro Ishikawa, Hélène Choquet, Anand Swaroop, K. Saidas Nair

## Abstract

Myopia is a leading cause of visual impairment worldwide, and high myopia markedly increases the risk of irreversible vision loss. Although visual experience guides postnatal ocular elongation, the role of intrinsic retinal growth signals remains poorly defined. Here we identify the serine protease PRSS56 as a retinal factor that promotes ocular axial growth beyond early development. Using genetic mouse models, we show that conditional inactivation of Prss56 in Müller glia reduces axial length and causes hyperopia even under dark-rearing conditions, demonstrating that PRSS56 drives axial elongation independently of light-evoked visual input during emmetropization. Conversely, Müller glia-specific overexpression of Prss56 induces axial elongation in a proteolysis-dependent manner, supporting its role as an autonomous retinal growth signal. In concordance, human genetic analyses reveal that the common *PRSS56* variant rs2853447 is associated with increased axial length in individuals with myopia and high myopia, but not in non-myopes, suggesting that this variant confers a selective growth advantage in individuals predisposed to ocular elongation. Functional genomic analyses further identify a myopia-associated variant, rs2741297, within a retinal enhancer in intron 4 of *PRSS56* marked by open chromatin and transcription factor occupancy. Together, these findings establish PRSS56 as an intrinsic retinal growth factor that functions beyond early eye development and support a model in which genetic and environmental factors converge on retinal pathways to modulate myopia susceptibility.
