## Supplemental Table S1-S7 for "PRSS56 acts as an intrinsic retinal signal driving postnatal ocular axial growth and myopia susceptibility"

### Sheet: Table S1 UbcCre
Table S1. Ocular parameter measurements following Ubc-Cre mediated Prss56 inactivation at 1month of age
Associated with Figure 1
Genotype	Tamoxifen dministration	OCT measurement	Number of eyes	Weight (g)	Axial length (mm)	ACD (mm)	Lens Diameter (mm)	VCD (mm)	Retinal thickness (mm)	sex ratio M:F
Prss56fl/fl	uninjected	1mo	12	10.57 ± 0.83	2.970 ± 0.048	0.283± 0.017	1.714 ± 0.025	0.664 ± 0.022	0.229 ± 0.007	4M+2F
Prss56fl/fl	1mo	2mo	12	23.01 ± 2.80	3.294 ± 0.053	0.338 ± 0.019	2.019 ± 0.036	0.619 ± 0.029	0.212 ± 0.006	4M+2F
Prss56fl/fl	1mo	3mo	10	28.72 ± 3.08	3.492 ± 0.046	0.401 ± 0.021	2.238 ± 0.030	0.535 ± 0.018	0.213± 0.003	3M+2F
Ubc-CreERT2;Prss56fl/fl	uninjected	1mo	10	10.62 ± 1.27	2.961± 0.063	0.278 ± 0.016	1.728± 0.030	0.647 ± 0.033	0.228 ± 0.007	3M+1F
Ubc-CreERT2;Prss56fl/fl	1mo	2mo	10	20.94 ± 2.393	3.230 ± 0.057	0.342 ± 0.019	2.010 ± 0.028	0.563 ± 0.022	0.220 ± 0.010	3M+1F
Ubc-CreERT2;Prss56fl/fl	1mo	3mo	6	29.84 ± 3.159	3.437 ± 0.021	0.406 ± 0.013	2.256 ± 0.030	0.444 ± 0.030	0.228 ± 0.008	2M+1F

### Sheet: Table S2 GlastCre 1mo
Table S2. Ocular parameter measurements following Glast-Cre mediated Prss56 inactivation at 1month of age
Associated with Figure 2
Genotype	Tamoxifen administration	OCT measurement	Number of eyes	Weight (g)	Axial length (mm)	ACD (mm)	Lens Diameter (mm)	VCD (mm)	Retinal thickness (mm)	sex ratio M:F
Prss56fl/fl	uninjected	1mo	8	16.1 ± 3.08	3.159 ± 0.040	0.289 ± 0.022	1.875 ± 0.033	0.635 ± 0.008	0.221 ± 0.005	4M+0F
Prss56fl/fl	1mo	2mo	14	22.5 ± 2.01	3.352 ± 0.041	0.335 ± 0.023	2.084 ± 0.027	0.580 ± 0.019	0.220 ± 0.008	7M+0F
Prss56fl/fl	1mo	3mo	8	26.71 ± 1.03	3.454 ± 0.01	0.354 ± 0.009	2.202 ± 0.017	0.541 ± 0.007	0.220 ± 0.006	4M+0F
Glast-CreERT2;Prss56fl/fl	uninjected	1mo	8	16.6 ± 3	3.138 ± 0.059	0.282 ± 0.02	1.870 ± 0.034	0.625 ± 0.008	0.224 ± 0.002	3M+1F
Glast-CreERT2;Prss56fl/fl	uninjected	2mo	14	22.8 ± 2.22	3.355 ± 0.048	0.343 ± 0.018	2.071 ± 0.02	0.568 ± 0.008	0.219 ± 0.004	5M+1F
Glast-CreERT2;Prss56fl/fl	uninjected	3mo	10	25.4 ± 2.72	3.442 ± 0.048	0.366 ± 0.016	2.182 ± 0.015	0.568 ± 0.008	0.218 ± 0.004	4M+1F
Glast-CreERT2;Prss56fl/fl	uninjected	1mo	8	15.1 ± 2.66	3.151 ± 0.032	0.277 ± 0.02	1.884 ± 0.012	0.624 ± 0.013	0.225 ± 0.004	2M+2F
Glast-CreERT2;Prss56fl/fl	1mo	2mo	14	20.7± 1.91	3.287 ± 0.023	0.300 ± 0.018	2.083± 0.016	0.540 ± 0.020	0.228 ± 0.005	5M+2F
Glast-CreERT2;Prss56fl/fl	1mo	3mo	14	25.2 ± 3.29	3.372 ± 0.036	0.344 ± 0.020	2.188± 0.026	0.388± 0.030	0.287± 0.004	5M+2F

### Sheet: Table S3 GlastCre 2mo 
Table S3. Ocular parameter measurements following Glast-Cre mediated Prss56 inactivation at 2 months of age
Associated with Figure 3
Genotype	Tamoxifen administration	OCT measurement	Number of eyes	Weight (g)	Axial length (mm)	ACD (mm)	Lens Diameter (mm)	VCD (mm)	Retinal thickness (mm)	sex ratio M:F
Prss56fl/fl	uninjected	2mo	8	25.5 ± 3.75	3.399 ± 0.014	0.289 ± 0.022	2.105 ± 0.021	0.594 ± 0.018	0.217 ± 0.005	3M+1F
Prss56fl/fl	2mo	3mo	8	26.4 ± 2.62	3.475 ± 0.026	0.328 ± 0.022	2.206 ± 0.019	0.540 ± 0.012	0.218 ± 0.003	2M+2F
Prss56fl/fl	2mo	4mo	8	28.67 ± 2.93	3.546 ± 0.035	0.354 ± 0.009	2.273 ± 0.016	0.528 ± 0.013	0.217 ± 0.005	2M+2F
Glast-CreERT2;Prss56fl/fl	uninjected	2mo	14	24.2 ± 2.73	3.401 ± 0.036	0.344 ± 0.008	2.110 ± 0.016	0.584 ± 0.013	0.218 ± 0.005	6M+1F
Glast-CreERT2;Prss56fl/fl	2mo	3mo	10	23.6 ± 3.66	3.434 ± 0.049	0.356 ± 0.012	2.189 ± 0.040	0.501 ± 0.017	0.223 ± 0.004	3M+2F
Glast-CreERT2;Prss56fl/fl	2mo	4mo	8	25.7 ± 6.95	3.480 ± 0.074	0.367 ± 0.020	2.255 ± 0.024	0.482 ± 0.02	0.219 ± 0.005	2M+2F	high variability in weight- one mouse significantly heavier than others

### Sheet: Table S4 GlastCre 3mo 
Table S4. Ocular parameter measurements following Glast-Cre mediated Prss56 inactivation at 3 months of age
Associated with Figure S1
Genotype	Tamoxifen administration	OCT measurement	Number of eyes	Weight (g)	Axial length (mm)	ACD (mm)	Lens Diameter (mm)	VCD (mm)	Retinal thickness (mm)	sex ratio M:F
Prss56fl/fl	uninjected	3mo	5	21.95 ± 0.926	3.437 ± 0.039	0.323 ± 0.026	2.191 ± 0.018	0.567 ± 0.019	0.220 ± 0.004	0M+3F	reviewers might ask why uninjected groups were not the actula pre tam injection
Prss56fl/fl	3mo	4mo	4	26.24 ± 2.45	3.569 ± 0.008	0.361 ± 0.000	2.315 ± 0.016	0.533 ± 0.012	0.220 ± 0.004	1M+1F
Prss56fl/fl	3mo	5mo	4	25.68 ± 3.91	3.613 ± 0.023	0.380 ± 0.013	2.352 ± 0.014	0.518 ± 0.014	0.216 ± 0.003	1M+1F	unclear why weight is lower than at 4mo -same mice - were they sick?
Glast-CreERT2;Prss56fl/fl	uninjected	2mo	4	23.55 ± 5.34	3.431 ± 0.024	0.311 ± 0.036	2.207 ± 0.004	0.553 ± 0.010	0.220 ± 0.002	1M+1F
Glast-CreERT2;Prss56fl/fl	3mo	3mo	4	25.32 ± 2.99	3.520 ± 0.020	0.359 ± 0.004	2.314 ± 0.008	0.480± 0.025	0.223 ± 0.005	1M+1F
Glast-CreERT2;Prss56fl/fl	3mo	4mo	4	25.16 ± 1.80	3.503 ± 0.101	0.334 ± 0.063	2.329 ± 0.027	0.487 ± 0.009	0.222 ± 0.003	1M+1F	unclear why weight is lower than at 4mo -same mice - were they sick?

### Sheet: Table S5 Dark
Table S5. Ocular parameter measurements following Glast-Cre mediated Prss56 inactivation at 1 month of age under drak rearing conditions
Associated with Figure 4
Genotype	Tamoxifen administration	OCT measurement	Number of eyes	Weight (g)	Axial length (mm)	ACD (mm)	Lens Diameter (mm)	VCD (mm)	Retinal thickness (mm)	sex ratio M:F
Prss56fl/fl	uninjected	1mo	12	13.30 ± 2.16	3.141 ± 0.041	0.282 ± 0.018	1.881 ± 0.037	0.624 ± 0.019	0.222 ± 0.003	3M+3F
Prss56fl/fl	1.5mo	1.5mo	10	15.72 ± 1.35	3.390 ± 0.022	0.322± 0.018	2.020 ± 0.020	0.596 ± 0.009	0.214 ± 0.004	3M+2F
Prss56fl/fl	2mo	2mo	10	18.76 ± 0.85	3.331± 0.01	0.318 ± 0.019	2.081 ± 0.017	0.579 ± 0.013	0.215 ± 0.003	3M+2F
Glast-CreERT2;Prss56fl/fl	uninjected	1mo	12	14.47 ± 1.73	3.145 ± 0.032	0.277 ± 0.015	1.892 ± 0.045	0.627 ± 0.034	0.224 ± 0.004	4M+2F
Glast-CreERT2;Prss56fl/fl	1.5mo	1.5mo	10	16.69 ± 2.30	3.264 ± 0.022	0.311 ± 0.020	2.032 ± 0.022	0.563 ± 0.008	0.223 ± 0.005	4M+1F
Glast-CreERT2;Prss56fl/fl	2mo	2mo	10	18.60 ± 1.47	3.285 ± 0.025	0.324 ± 0.018	2.086 ± 0.020	0.533 ± 0.020	0.223 ± 0.005	4M+1F

### Sheet: Table S6 AAV
Table S6. Ocular parameter measurements following AAV-mediated Prss56 overexpression in Muller glia at 1 month of age
Associated with Figure 5
	Tamoxifen administration	OCT measurement	Number of eyes	Weight (g)	Axial length (mm)	ACD (mm)	Lens Diameter (mm)	VCD (mm)	Retinal thickness (mm)	sex ratio M:F
uninjected control	1mo	1mo	3	20.7± 4.46	3.316 ± 0.030	0.326 ± 0.017	2.008 ± 0.065	0.614 ± 0.025	0.217 ± 0.005	1M+2F
uninjected control	1mo	2-3mo	3	25.2 ± 4.02	3.421 ± 0.040	0.354 ± 0.009	2.108 ± 0.032	0.581 ± 0.027	0.220 ± 0.009	1M+2F
AAV-DIO-Prss56	1mo	1mo	3	20.7± 4.46	3.318 ± 0.026	0.332 ± 0.015	1.999 ± 0.056	0.612 ± 0.038	0.222 ± 0.010	1M+2F
AAV-DIO-Prss56	1mo	2-3mo	3	25.2 ± 4.02	3.417 ± 0.019	0.348 ± 0.013	2.099 ± 0.044	0.590 ± 0.040	0.220 ± 0.005	1M+2F
uninjected control; Glast-CreERT2	1mo	1mo	10	18.66 ± 2.77	3.264 ± 0.070	0.303 ± 0.022	1.974 ± 0.068	0.622 ± 0.024	0.220 ± 0.006	8M+2F
uninjected control; Glast-CreERT2	1mo	1.7-3mo	10	20.2 ± 4.32	3.338 ± 0.049	0.325 ± 0.020	2.108 ± 0.080	0.562 ± 0.031	0.223 ± 0.003	8M+2F
AAV-DIO-Prss56 ; Glast-CreERT2	1mo	1mo	10	18.66 ± 2.77	3.268 ± 0.069	0.309 ± 0.013	1.972 ± 0.068	0.627 ± 0.027	0.219 ± 0.006	8M+2F
AAV-DIO-Prss56 ; Glast-CreERT2	1mo	1.7-3mo	10	20.2 ± 4.32	3.376 ± 0.050	0.316 ± 0.028	2.087 ± 0.055	0.626 ± 0.028	0.213 ± 0.005	8M+2F
OR
AAV Glast-Cre Prss56
Genotype	AAV	Tamoxifen administration	OCT measurement	Number of eyes	Weight (g)	Axial length (mm)	ACD (mm)	Lens Diameter (mm)	VCD (mm)	Retinal thickness (mm)	sex ratio M:F
CTL	OS uninjected	uninjected	1mo	3	20.7± 4.46	3.316 ± 0.030	0.326 ± 0.017	2.008 ± 0.065	0.614 ± 0.025	0.217 ± 0.005	1M+2F
CTL	OD (AAV)	uninjected	1mo	3	20.7± 4.46	3.318 ± 0.026	0.332 ± 0.015	1.999 ± 0.056	0.612 ± 0.038	0.222 ± 0.010	1M+2F
CTL	OS uninjected	1mo	2-3mo	3	25.2 ± 4.02	3.421 ± 0.040	0.354 ± 0.009	2.108 ± 0.032	0.581 ± 0.027	0.220 ± 0.009	1M+2F
CTL	OD (AAV)	1mo	2-3mo	3	25.2 ± 4.02	3.417 ± 0.019	0.348 ± 0.013	2.099 ± 0.044	0.590 ± 0.040	0.220 ± 0.005	1M+2F
Glast-CreERT2	OS uninjected	uninjected	1mo	10	18.66 ± 2.77	3.264 ± 0.070	0.303 ± 0.022	1.974 ± 0.068	0.622 ± 0.024	0.220 ± 0.006	8M+2F
Glast-CreERT2	OD (AAV)	uninjected	1mo	10	18.66 ± 2.77	3.268 ± 0.069	0.309 ± 0.013	1.972 ± 0.068	0.627 ± 0.027	0.219 ± 0.006	8M+2F
Glast-CreERT2	OS uninjected	1mo	1.7-3mo	10	20.2 ± 4.32	3.338 ± 0.049	0.325 ± 0.020	2.108 ± 0.080	0.562 ± 0.031	0.223 ± 0.003	8M+2F
Glast-CreERT2	OD (AAV)	1mo	1.7-3mo	10	20.2 ± 4.32	3.376 ± 0.050	0.316 ± 0.028	2.087 ± 0.055	0.626 ± 0.028	0.213 ± 0.005	8M+2F

### Sheet: Table S7 Cat AAV Mut
Table S7. Ocular parameter measurements following AAV-mediated Prss56 Cat Mut overexpression in Muller glia
Associated with Figure 6
	Tamoxifen administration	OCT measurement	Number of eyes	Weight (g)	Axial length (mm)	ACD (mm)	Lens Diameter (mm)	VCD (mm)	Retinal thickness (mm)	sex ratio M:F
uninjected control; Glast-CreERT2	1-1.5mo	1-1.5mo	2	19.99 ± 4.53	3.319 ± 0.064	0.311± 0.030	2.006 ± 0.037	0.620 ± 0.022	0.217 ± 0.002	3M+1F
uninjected control; Glast-CreERT2	1-1.5mo	1.5-2mo	2	21.59 ± 5.61	3.361± 0.0484	0.322 ± 0.031	2.088 ± 0.054	0.578 ± 0.018	0.219 ± 0.003	3M+1F
AAV-DIO-Prss56 ; Glast-CreERT2	1-1.5mo	1-1.5mo	2	19.99 ± 4.53	3.313 ± 0.068	0.297 ± 0.042	2.000 ± 0.042	0.618 ± 0.013	0.220 ± 0.007	3M+1F
AAV-DIO-Prss56 ; Glast-CreERT2	1-1.5mo	1.5-2mo	2	21.59 ± 5.61	3.356 ± 0.085	0.315 ± 0.053	2.084 ± 0.055	0.586 ± 0.025	0.217 ± 0.004	3M+1F
