## Supplemental Table S9 for "PRSS56 acts as an intrinsic retinal signal driving postnatal ocular axial growth and myopia susceptibility"

### Sheet: Sheet1
Chr	SNP_Start	SNP_End	SNP	Chr	Motif_Start	Motif_End	Strand	Gene	Sequence	Short Name_TF	Motif_ID	CRE_overlap
chr2	232520315	232520315	rs2573210	chr2	232520294	232520316	-	KLF9	ACTGGGGGAGGAGTGGGGTAGTG	C2H2 ZFs	KLF9_KLF9.H13CORE.1.P.B_0.00281	No
chr2	232520315	232520315	rs2573210	chr2	232520296	232520315	-	RFX3	GGTGGGGTGGGAAGGGGCAG	Fork head	RFX3_RFX3.H13CORE.2.S.B_0.0282	No
chr2	232520315	232520315	rs2573210	chr2	232520301	232520319	-	ZNF148	AAGACTGGGGGAGGAGTGG	C2H2 ZFs	ZNF148_ZN148.H13CORE.0.P.B_0.00551	No
chr2	232520686	232520686	rs1550094	chr2	232520668	232520690	+	KMT2A	ACACGCCTGCCCCCCAGCGCCCT	CXXC ZFs	KMT2A_KMT2A.H13CORE.0.P.B_0.00105	No
chr2	232520686	232520686	rs1550094	chr2	232520669	232520687	-	ZNF148	GCGCTGGGGGGCAGGCGTG	C2H2 ZFs	ZNF148_ZN148.H13CORE.0.P.B_0.0107	No
chr2	232520686	232520686	rs1550094	chr2	232520670	232520692	-	KLF9	GCAGGGCGCTGGGGGGCAGGCGT	C2H2 ZFs	KLF9_KLF9.H13CORE.1.P.B_0.00318	No
chr2	232520686	232520686	rs1550094	chr2	232520671	232520693	+	KMT2A	CGCCTGCCCCCCAGCGCCCTGCA	CXXC ZFs	KMT2A_KMT2A.H13CORE.0.P.B_0.000703	No
chr2	232520686	232520686	rs1550094	chr2	232520673	232520690	-	KLF12	TGGGCAGGGCCACACAGC	C2H2 ZFs	KLF12_KLF12.H13CORE.0.P.C_0.00863	No
chr2	232520686	232520686	rs1550094	chr2	232520674	232520686	-	GLIS3	CGCTGGGGGGCAG	C2H2 ZFs	GLIS3_GLIS3.H13CORE.0.P.C_0.00611	No
chr2	232521618	232521618	rs2741295	chr2	232521609	232521626	+	KLF12	TGGGCAGGGCCACACAGC	C2H2 ZFs	KLF12_KLF12.H13CORE.0.P.C_0.00863	Yes
chr2	232521722	232521722	rs11902035	chr2	232521710	232521727	+	KLF12	GTGGCGCGGAAAGGGAGG	C2H2 ZFs	KLF12_KLF12.H13CORE.0.P.C_0.00933	Yes
chr2	232522297	232522297	rs2741297	chr2	232522279	232522301	+	KMT2A	TTCATCTCCCGCCTCCCTTTCCG	CXXC ZFs	KMT2A_KMT2A.H13CORE.0.P.B_0.000977	Yes
chr2	232522297	232522297	rs2741297	chr2	232522294	232522316	+	KMT2A	CCCATCTCAAGGCGCCGCGCCCG	CXXC ZFs	KMT2A_KMT2A.H13CORE.0.P.B_0.000535	Yes
chr2	232522297	232522297	rs2741297	chr2	232522296	232522318	-	KLF9	GGCGGGCGCGGCGCCTTGAGATG	C2H2 ZFs	KLF9_KLF9.H13CORE.1.P.B_0.00138	Yes
chr2	232522669	232522669	rs115599535	chr2	232522651	232522673	+	KMT2A	CGGGCGGCGCCGCGCTGCCCCCC	CXXC ZFs	KMT2A_KMT2A.H13CORE.0.P.B_0.000588	Yes
chr2	232522925	232522925	rs733603	chr2	232522918	232522937	+	RFX3	AGAGTGTAGGGAGGCCGGGT	Fork head	RFX3_RFX3.H13CORE.2.S.B_0.0311	Yes
chr2	232523601	232523601	rs733602	chr2	232523590	232523612	-	KLF9	TGGTGGGGTGGGAAGGGGCAGAG	C2H2 ZFs	KLF9_KLF9.H13CORE.1.P.B_0.00216	Yes
chr2	232523601	232523601	rs733602	chr2	232523598	232523611	-	KLF9	AGAGGGGTGGGGAG	C2H2 ZFs	KLF9_KLF9.H13CORE.0.P.B_0.0308	Yes
chr2	232523601	232523601	rs733602	chr2	232523600	232523609	-	KLF7	GGGGGCAGGG	C2H2 ZFs	KLF7_KLF7.H13CORE.0.P.B_0.0325	Yes
chr2	232523601	232523601	rs733602	chr2	232523600	232523622	+	KMT2A	GCTGCCTGCCTCTGCCCCTTCCC	CXXC ZFs	KMT2A_KMT2A.H13CORE.0.P.B_0.000936	Yes
chr2	232523976	232523976	rs79792358	chr2	232523961	232523983	-	KMT2A	TTCATCTCCCGCCTCCCTTTCCG	CXXC ZFs	KMT2A_KMT2A.H13CORE.0.P.B_0.000977	Yes
chr2	232523976	232523976	rs79792358	chr2	232523962	232523984	-	KMT2A	GGGATCCCCCCCCATCCCAGCCC	CXXC ZFs	KMT2A_KMT2A.H13CORE.0.P.B_0.000974	Yes
chr2	232523976	232523976	rs79792358	chr2	232523964	232523986	+	KLF9	GGGCAGGGTGCTGCCCCGGGCCG	C2H2 ZFs	KLF9_KLF9.H13CORE.1.P.B_0.00354	Yes
chr2	232523976	232523976	rs79792358	chr2	232523964	232523986	-	KMT2A	TTCATCTCCCGCCTCCCTTTCCG	CXXC ZFs	KMT2A_KMT2A.H13CORE.0.P.B_0.000977	Yes
chr2	232523976	232523976	rs79792358	chr2	232523966	232523988	+	KLF9	CTGGAGGGAGGAGGGCAGGGGGT	C2H2 ZFs	KLF9_KLF9.H13CORE.1.P.B_0.00389	Yes
chr2	232523976	232523976	rs79792358	chr2	232523968	232523990	-	KMT2A	CGTCTGCGCTGCCCAGGCTCCCC	CXXC ZFs	KMT2A_KMT2A.H13CORE.0.P.B_0.000951	Yes
chr2	232523976	232523976	rs79792358	chr2	232523968	232523986	+	ZNF148	ACTGGGGGTGGTGGGGTGG	C2H2 ZFs	ZNF148_ZN148.H13CORE.0.P.B_0.00831	Yes
chr2	232523976	232523976	rs79792358	chr2	232523969	232523991	+	KLF9	ACTGGGGGTGGTGGGGTGGGAAG	C2H2 ZFs	KLF9_KLF9.H13CORE.1.P.B_0.00252	Yes
chr2	232523976	232523976	rs79792358	chr2	232523969	232523991	-	KMT2A	CCGGGCGGCGCCGCGCTGCCCCC	CXXC ZFs	KMT2A_KMT2A.H13CORE.0.P.B_0.000594	Yes
chr2	232523976	232523976	rs79792358	chr2	232523969	232523993	-	ZNF407	TGCTGCCCCCTGGCGGCGGCCGGCC	C2H2 ZFs	ZNF407_ZN407.H13CORE.0.P.B_0.0124	Yes
chr2	232523976	232523976	rs79792358	chr2	232523970	232523992	-	KMT2A	CTGGGGCGCAGCCCGGGCCCCAG	CXXC ZFs	KMT2A_KMT2A.H13CORE.0.P.B_0.000754	Yes
chr2	232523976	232523976	rs79792358	chr2	232523970	232523990	+	RXRA	GTGGGGTGGGAAGGGGCAGAG	NR with C4 ZFs	RXRA_RXRA.H13CORE.3.P.B_0.0331	Yes
chr2	232523976	232523976	rs79792358	chr2	232523971	232523993	+	KLF9	ACGGGGGGCAGAGGGGAGGGGGC	C2H2 ZFs	KLF9_KLF9.H13CORE.1.P.B_0.00128	Yes
chr2	232523976	232523976	rs79792358	chr2	232523971	232523987	+	PPARA	ACGGGGGGCAGAGGGGA	NR with C4 ZFs	PPARA_PPARA.H13CORE.0.P.B_0.0456	Yes
chr2	232523976	232523976	rs79792358	chr2	232523971	232523989	+	ZNF148	CCACCTGGGGGCACGGAGG	C2H2 ZFs	ZNF148_ZN148.H13CORE.0.P.B_0.0101	Yes
chr2	232523976	232523976	rs79792358	chr2	232523972	232523983	+	RARB	AGGAGGGCAGGG	NR with C4 ZFs	RARB_RARB.H13CORE.1.P.B_0.0479	Yes
chr2	232523976	232523976	rs79792358	chr2	232523972	232523984	+	SREBF2	CGGGGGGCAGAGG	bHLH	SREBF2_SRBP2.H13CORE.1.P.B_0.031	Yes
chr2	232523976	232523976	rs79792358	chr2	232523973	232523995	-	KMT2A	CCGAGCTGCAGCCTCACCAGCCA	CXXC ZFs	KMT2A_KMT2A.H13CORE.0.P.B_0.000482	Yes
chr2	232523976	232523976	rs79792358	chr2	232523974	232523996	+	KLF9	GGGTGTGGCGGGAAAGGGAAGGG	C2H2 ZFs	KLF9_KLF9.H13CORE.1.P.B_0.0022	Yes
chr2	232523976	232523976	rs79792358	chr2	232523975	232523992	+	KLF12	GGGGCGGGCGCGGCGCCT	C2H2 ZFs	KLF12_KLF12.H13CORE.0.P.C_0.00508	Yes
chr2	232523976	232523976	rs79792358	chr2	232523975	232523997	-	KMT2A	CCCCGCGGCTCTCGGGCCAGCCT	CXXC ZFs	KMT2A_KMT2A.H13CORE.0.P.B_0.000792	Yes
chr2	232523976	232523976	rs79792358	chr2	232523975	232523994	+	RFX3	CGTCTGCAGGGAAGGGGTGG	Fork head	RFX3_RFX3.H13CORE.2.S.B_0.0309	Yes
chr2	232523976	232523976	rs79792358	chr2	232523975	232523993	+	ZNF148	GGGGCAGAGGGGTGGGGAG	C2H2 ZFs	ZNF148_ZN148.H13CORE.0.P.B_0.0122	Yes
chr2	232523976	232523976	rs79792358	chr2	232523976	232523998	-	KMT2A	CCGCCCCCACCCAGCAGCCCCCC	CXXC ZFs	KMT2A_KMT2A.H13CORE.0.P.B_0.000269	Yes
chr2	232523976	232523976	rs79792358	chr2	232523976	232523994	+	ZNF148	ACTGGGGGTGGTGGGGTGG	C2H2 ZFs	ZNF148_ZN148.H13CORE.0.P.B_0.00831	Yes
chr2	232524103	232524103	rs2741299	chr2	232524083	232524105	-	KMT2A	CCCCGCGGCTCTCGGGCCAGCCT	CXXC ZFs	KMT2A_KMT2A.H13CORE.0.P.B_0.000792	Yes
chr2	232524103	232524103	rs2741299	chr2	232524098	232524120	-	KMT2A	CCCCGCCCGCCCAGGGTCCCACT	CXXC ZFs	KMT2A_KMT2A.H13CORE.0.P.B_0.000998	Yes
chr2	232524114	232524114	rs566840716	chr2	232524098	232524120	-	KMT2A	CCCCGCCCGCCCAGGGTCCCACT	CXXC ZFs	KMT2A_KMT2A.H13CORE.0.P.B_0.000998	Yes
chr2	232524114	232524114	rs566840716	chr2	232524107	232524129	-	KMT2A	CGTCTGCGCTGCCCAGGCTCCCC	CXXC ZFs	KMT2A_KMT2A.H13CORE.0.P.B_0.000951	Yes
chr2	232524114	232524114	rs566840716	chr2	232524107	232524129	+	KMT2A	TTCATCTCCCGCCTCCCTTTCCG	CXXC ZFs	KMT2A_KMT2A.H13CORE.0.P.B_0.000977	Yes
chr2	232524114	232524114	rs566840716	chr2	232524108	232524130	+	KMT2A	CTGGCTCCCCGCAGCCGTCCCCC	CXXC ZFs	KMT2A_KMT2A.H13CORE.0.P.B_0.000421	Yes
chr2	232524114	232524114	rs566840716	chr2	232524109	232524121	-	CAMTA1	GCGCCGCAGTCCC	CG-1	CAMTA1_CAMTA1.H13CORE.0.PSGI.A_0.0366	Yes
chr2	232524114	232524114	rs566840716	chr2	232524110	232524132	-	KMT2A	CCCTTCCCACCCCACCACCCCCA	CXXC ZFs	KMT2A_KMT2A.H13CORE.0.P.B_0.000775	Yes
chr2	232524114	232524114	rs566840716	chr2	232524111	232524133	+	KMT2A	GACTGCGGCGCCTGGCCCCCGCC	CXXC ZFs	KMT2A_KMT2A.H13CORE.0.P.B_0.001	Yes
chr2	232524114	232524114	rs566840716	chr2	232524113	232524135	+	KMT2A	CCACCCTCCCGTGCACCCCTCCC	CXXC ZFs	KMT2A_KMT2A.H13CORE.0.P.B_0.00103	Yes
chr2	232524114	232524114	rs566840716	chr2	232524114	232524136	+	KMT2A	TTCATCTCCCGCCTCCCTTTCCG	CXXC ZFs	KMT2A_KMT2A.H13CORE.0.P.B_0.000977	Yes
chr2	232525208	232525208	rs2853447	chr2	232525186	232525208	-	KLF9	CTGGAGGGAGGAGGGCAGGGGGT	C2H2 ZFs	KLF9_KLF9.H13CORE.1.P.B_0.00389	Yes
chr2	232525208	232525208	rs2853447	chr2	232525188	232525210	-	KLF9	GATGGAGGAGTGGGGATCAGGGG	C2H2 ZFs	KLF9_KLF9.H13CORE.1.P.B_0.00151	Yes
chr2	232525489	232525489	rs61744404	chr2	232525483	232525494	-	GLIS3	CGTGGGGGGCAG	C2H2 ZFs	GLIS3_GLIS3.H13CORE.1.S.C_0.0265	Yes
