## Supplemental Table S10 for "PRSS56 acts as an intrinsic retinal signal driving postnatal ocular axial growth and myopia susceptibility"

### Sheet: Sheet1
Allele (mouse strain)	Primer name	Primer sequence
Prss56 Flox	Prss56 CKO F1	5’ CTC AGG TGG TCA CAG TTC AT 3’
	Prss56 CKO R1	5’ TGG GCC TCA TCT TTC AAC C 3’
	Prss56 CKO R3	5’ CCA TCC AGT GAG CCT GTA AG 3’
General Cre	Gen Cre-Fwd	5’ CGA TGC AAC GAG TGA TGA GG 3’
	Gen Cre-Rev	5’ GCA TTG CTG TCA CTT GGT CGT 3’
